# A missense variant in *PAOX* in American Staffordshire Terriers with juvenile-onset polyneuropathy

**DOI:** 10.1101/2025.10.16.682890

**Authors:** Lucie Chevallier, Garrett Bullock, Thibaut Troupel, Nicolas Blanchard-Gutton, Inès Barthélémy, Kaspar Matiasek, Frank Steffen, Ambre Courtin, Liz Hansen, Matthias Christen, Vidhya Jagannathan, Caroline Dufaure de Citres, Marion Signoret, Catherine Escriou, Marie Abitbol, Tosso Leeb, Dennis P O’Brien, Stéphane Blot, Laurent Tiret, Martin L Katz

## Abstract

Hereditary polyneuropathies in dogs mirror many features of human Charcot-Marie-Tooth (CMT) disease and offer valuable spontaneous models for discovery of genes’ variants involved in this disorder. A juvenile-onset polyneuropathy (JOP) in American Staffordshire Terriers (ASTs) resembles CMT, with motor and sensory deficits, often accompanied by laryngeal paralysis. To identify the underlying genetic cause, we conducted a genome-wide association study (GWAS) with 24 affected and 53 control ASTs that identified a significant locus at the distal end of chromosome 28. Homozygosity mapping analysis further defined a critical interval spanning 11 protein-coding genes and whole-genome sequencing revealed a missense variant in the *PAOX* gene encoding polyamine oxidase (NC_049249.1:g.41474541G>A), leading to a glycine-to-arginine substitution at a highly conserved residue, XP_038435135.1:p.(Gly382Arg). Genotypes at this variant were homozygous alternate in 96% of the affected dogs (n=53) and either homozygous reference or heterozygous in 336 unaffected ASTs; the mutant allele was not detected in any of 2519 genomes of other dog breeds. In silico predictions consistently supported its pathogenicity, and structural modeling suggested altered substrate binding. Although *PAOX* expression was preserved, proteomic profiling in affected nerve tissue revealed reduced levels of myelin-associated proteins, as well as dysregulation of mitochondrial and proteasomal pathways. Our findings establish this *PAOX* missense variant as the likely cause of JOP in ASTs and highlight the breed as a valuable large-animal model for studying inherited peripheral neuropathies. These results expand the spectrum of genes implicated in polyneuropathies and provide a basis for genetic testing and informed breeding strategies in ASTs.

**Author summary:** We studied a hereditary peripheral nerve disorder in American Staffordshire Terriers characterized by exercise intolerance, coordination problems, general weakness and difficulty breathing due to laryngeal paralysis. These signs closely resemble a group of inherited diseases in people known as Charcot-Marie-Tooth disease. To understand the genetic basis of this condition in dogs, we analyzed the genomes of affected and healthy individuals. Our research led us to a single gene, *PAOX*, which carries a missense variant likely affecting the function of polyamine oxidase and ultimately disrupting how the nerve cells function and survive. Most affected dogs had two copies of the mutant allele, while it was absent or in only one copy in healthy dogs. Additional analyses suggested that the variant may interfere with the nerves’ ability to maintain their structure and function properly. The mutant allele does not appear to reduce the overall level of PAOX protein, but it may affect how the protein works. Our findings provide a new genetic test that can help breeders avoid producing affected puppies. They also highlight this condition in dogs as a valuable model for understanding similar diseases in humans.
