## Supplementary material for "A missense variant in *PAOX* in American Staffordshire Terriers with juvenile-onset polyneuropathy": S1 Table

### Sheet: French cohort
Dog ID	Breed	Sex	Origin of sample	Included in GWAS	Genotype	Genotype for PAOX variant (allele 1 is ref; allele 2 is mut)	Phenotype	Comment	Dog ID in Vandenberghe et al 2018	Genotyped for RAPGEF6 LP-associated variant
AST001	American Staffordshire Terrier	male	Antagene	case	Affected	Homozygous Allele 2/Allele 2	Affected	Clinical signs + laryngoscopy
AST002	American Staffordshire Terrier	female	Antagene	case	Affected	Homozygous Allele 2/Allele 2	Affected	Clinical signs + laryngoscopy		yes
AST003	American Staffordshire Terrier	male	ENVA	case	Affected	Homozygous Allele 2/Allele 2	Affected	Clinical signs + laryngoscopy		yes
AST004	American Staffordshire Terrier	female	ENVA	case	Affected	Homozygous Allele 2/Allele 2	Affected	Clinical signs + laryngoscopy		yes
AST005	American Staffordshire Terrier	male	Antagene	case	Affected	Homozygous Allele 2/Allele 2	Affected	Clinical signs + laryngoscopy + unilateral arytenoid lateralization		yes
AST006	American Staffordshire Terrier	female	ENVA	case	Normal	Homozygous Allele 1/Allele 1	Affected	Phenotyped with EMG and nerve biopsy
AST007	American Staffordshire Terrier	female	ENVA	case	Affected	Homozygous Allele 2/Allele 2	Affected	Phenotyped with EMG and nerve biopsy		yes
AST008	American Staffordshire Terrier	female	CHVF	case	Affected	Homozygous Allele 2/Allele 2	Affected	Phenotyped with EMG and nerve biopsy
AST009	American Staffordshire Terrier	female	ENVA	case	Affected	Homozygous Allele 2/Allele 2	Affected	Phenotyped with EMG and nerve biopsy		yes
AST010	American Staffordshire Terrier	female	ENVA	no	Affected	Homozygous Allele 2/Allele 2	Affected	Phenotyped with EMG and nerve biopsy
AST011	American Staffordshire Terrier	female	ENVA	no	Affected	Homozygous Allele 2/Allele 2	Affected	Phenotyped with EMG and nerve biopsy
AST012	American Staffordshire Terrier	female	CHVF	no	Affected	Homozygous Allele 2/Allele 2	Affected	Phenotyped with EMG and nerve biopsy
AST013	American Staffordshire Terrier	male	CHVF	no	Affected	Homozygous Allele 2/Allele 2	Affected	Phenotyped with EMG and nerve biopsy
AST014	American Staffordshire Terrier	female	VAS	no	Affected	Homozygous Allele 2/Allele 2	Affected	Phenotyped with EMG and nerve biopsy
AST015	American Staffordshire Terrier	male	ENVA	case	Normal	Homozygous Allele 1/Allele 1	Affected	Phenotyped with EMG and nerve biopsy (dog included in Vandenberghe et al 2018)	4	yes
AST016	American Staffordshire Terrier	male	ENVA	case	Affected	Homozygous Allele 2/Allele 2	Affected	Phenotyped with EMG and nerve biopsy (dog included in Vandenberghe et al 2018)	5	yes
AST017	American Staffordshire Terrier	male	ENVA	case	Affected	Homozygous Allele 2/Allele 2	Affected	Phenotyped with EMG and nerve biopsy (dog included in Vandenberghe et al 2018)	2	yes
AST018	American Staffordshire Terrier	male	ENVA	case	Affected	Homozygous Allele 2/Allele 2	Affected	Phenotyped with EMG and nerve biopsy (dog included in Vandenberghe et al 2018)	10	yes
AST019	American Staffordshire Terrier	female	ENVA	case	Affected	Homozygous Allele 2/Allele 2	Affected	Phenotyped with EMG and nerve biopsy (dog included in Vandenberghe et al 2018)	1	yes
AST020	American Staffordshire Terrier	female	ENVA	case	Affected	Homozygous Allele 2/Allele 2	Affected	Phenotyped with EMG and nerve biopsy (dog included in Vandenberghe et al 2018)	3	yes
AST021	American Staffordshire Terrier	male	ENVA	case	Affected	Homozygous Allele 2/Allele 2	Affected	Phenotyped with EMG and nerve biopsy (dog included in Vandenberghe et al 2018)	7	yes
AST022	American Staffordshire Terrier	male	ENVA	case	Affected	Homozygous Allele 2/Allele 2	Affected	Phenotyped with EMG and nerve biopsy (dog included in Vandenberghe et al 2018)	12	yes
AST023	American Staffordshire Terrier	male	ENVA	case	Affected	Homozygous Allele 2/Allele 2	Affected	Phenotyped with EMG and nerve biopsy (dog included in Vandenberghe et al 2018)	6
AST024	American Staffordshire Terrier	male	ENVA	case	Affected	Homozygous Allele 2/Allele 2	Affected	Phenotyped with EMG and nerve biopsy (dog included in Vandenberghe et al 2018)	14	yes
AST025	American Staffordshire Terrier	female	VAS	case	Affected	Homozygous Allele 2/Allele 2	Affected	Phenotyped with EMG and nerve biopsy (dog included in Vandenberghe et al 2018)	8	yes
AST026	American Staffordshire Terrier	male	VAS	case	Affected	Homozygous Allele 2/Allele 2	Affected	Phenotyped with EMG and nerve biopsy (dog included in Vandenberghe et al 2018)	9	yes
AST027	American Staffordshire Terrier	female	ENVA	control	Normal	Homozygous Allele 1/Allele 1	Healthy	Homozygous for reference allele by test cross
AST028	American Staffordshire Terrier	male	Antagene	control	Carrier	Heterozygous Allele 1/Allele 2	Healthy	Parent of affected dog (obligate carrier)
AST029	American Staffordshire Terrier	male	Antagene	control	Carrier	Heterozygous Allele 1/Allele 2	Healthy	Parent of affected dog (obligate carrier)
AST030	American Staffordshire Terrier	female	Antagene	control	Carrier	Heterozygous Allele 1/Allele 2	Healthy	Parent of affected dog (obligate carrier)
AST031	American Staffordshire Terrier	female	Antagene	control	Carrier	Heterozygous Allele 1/Allele 2	Healthy	Parent of affected dog (obligate carrier)
AST032	American Staffordshire Terrier	male	Antagene	control	Carrier	Heterozygous Allele 1/Allele 2	Healthy	Parent of affected dog (obligate carrier)
AST033	American Staffordshire Terrier	female	Antagene	control	Carrier	Heterozygous Allele 1/Allele 2	Healthy	Parent of affected dog (obligate carrier)
AST034	American Staffordshire Terrier	male	Antagene	control	Carrier	Heterozygous Allele 1/Allele 2	Healthy	Parent of affected dog (obligate carrier)
AST035	American Staffordshire Terrier	male	Antagene	control	Carrier	Heterozygous Allele 1/Allele 2	Healthy	Parent of affected dog (obligate carrier)
AST036	American Staffordshire Terrier	female	Antagene	control	Carrier	Heterozygous Allele 1/Allele 2	Healthy	Parent of affected dog (obligate carrier)
AST037	American Staffordshire Terrier	female	Antagene	control	Carrier	Heterozygous Allele 1/Allele 2	Healthy	Parent of affected dog (obligate carrier)
AST038	American Staffordshire Terrier	female	Antagene	no	Carrier	Heterozygous Allele 1/Allele 2	Healthy	Parent of affected dog (obligate carrier)
AST039	American Staffordshire Terrier	male	ENVA	control	Carrier	Heterozygous Allele 1/Allele 2	Healthy	Parent of affected dog (obligate carrier)
AST040	American Staffordshire Terrier	male	ENVA	control	Carrier	Heterozygous Allele 1/Allele 2	Healthy	Parent of affected dog (obligate carrier)
AST041	American Staffordshire Terrier	male	ENVA	control	Carrier	Heterozygous Allele 1/Allele 2	Healthy	Parent of affected dog (obligate carrier)
AST042	American Staffordshire Terrier	female	ENVA	control	Carrier	Heterozygous Allele 1/Allele 2	Healthy	Parent of affected dog (obligate carrier)
AST043	American Staffordshire Terrier	male	ENVA	control	Carrier	Heterozygous Allele 1/Allele 2	Healthy
AST044	American Staffordshire Terrier	female	ENVA	no	Carrier	Heterozygous Allele 1/Allele 2	Healthy	Parent of affected dog (obligate carrier)
AST045	American Staffordshire Terrier	male	ENVA	no	Carrier	Heterozygous Allele 1/Allele 2	Healthy	Parent of affected dog (obligate carrier)
AST046	American Staffordshire Terrier	male	ENVA	no	Normal	Homozygous Allele 1/Allele 1	Healthy
AST047	American Staffordshire Terrier	ND	Antagene	no	Carrier	Heterozygous Allele 1/Allele 2	Healthy
AST048	American Staffordshire Terrier	ND	Antagene	no	Carrier	Heterozygous Allele 1/Allele 2	Healthy
AST049	American Staffordshire Terrier	female	ENVA	control	Carrier	Heterozygous Allele 1/Allele 2	Healthy	Homozygous for reference allele by test cross
AST050	American Staffordshire Terrier	female	ENVA	no	Carrier	Heterozygous Allele 1/Allele 2	Healthy
AST051	American Staffordshire Terrier	female	ENVA	no	Carrier	Heterozygous Allele 1/Allele 2	Healthy
AST052	American Staffordshire Terrier	female	ENVA	no	Carrier	Heterozygous Allele 1/Allele 2	Healthy
AST053	American Staffordshire Terrier	ND	Antagene	no	Carrier	Heterozygous Allele 1/Allele 2	Healthy
AST054	American Staffordshire Terrier	ND	Antagene	no	Carrier	Heterozygous Allele 1/Allele 2	Healthy
AST055	American Staffordshire Terrier	ND	Antagene	no	Carrier	Heterozygous Allele 1/Allele 2	Healthy
AST056	American Staffordshire Terrier	ND	Antagene	no	Carrier	Heterozygous Allele 1/Allele 2	Healthy
AST057	American Staffordshire Terrier	ND	Antagene	no	Carrier	Heterozygous Allele 1/Allele 2	Healthy
AST058	American Staffordshire Terrier	ND	Antagene	no	Carrier	Heterozygous Allele 1/Allele 2	Healthy
AST059	American Staffordshire Terrier	ND	Antagene	no	Carrier	Heterozygous Allele 1/Allele 2	Healthy
AST060	American Staffordshire Terrier	ND	Antagene	no	Carrier	Heterozygous Allele 1/Allele 2	Healthy
AST061	American Staffordshire Terrier	ND	Antagene	no	Carrier	Heterozygous Allele 1/Allele 2	Healthy
AST062	American Staffordshire Terrier	ND	Antagene	no	Carrier	Heterozygous Allele 1/Allele 2	Healthy
AST063	American Staffordshire Terrier	ND	Antagene	no	Carrier	Heterozygous Allele 1/Allele 2	Healthy
AST064	American Staffordshire Terrier	female	ENVA	control	Normal	Homozygous Allele 1/Allele 1	Healthy
AST065	American Staffordshire Terrier	male	ENVA	control	Normal	Homozygous Allele 1/Allele 1	Healthy
AST066	American Staffordshire Terrier	female	ENVA	control	Normal	Homozygous Allele 1/Allele 1	Healthy
AST067	American Staffordshire Terrier	female	ENVA	control	Normal	Homozygous Allele 1/Allele 1	Healthy
AST068	American Staffordshire Terrier	female	ENVA	control	Normal	Homozygous Allele 1/Allele 1	Healthy
AST069	American Staffordshire Terrier	female	ENVA	control	Normal	Homozygous Allele 1/Allele 1	Healthy
AST070	American Staffordshire Terrier	female	ENVA	control	Normal	Homozygous Allele 1/Allele 1	Healthy
AST071	American Staffordshire Terrier	female	ENVA	control	Normal	Homozygous Allele 1/Allele 1	Healthy
AST072	American Staffordshire Terrier	male	ENVA	control	Normal	Homozygous Allele 1/Allele 1	Healthy
AST073	American Staffordshire Terrier	female	ENVA	control	Normal	Homozygous Allele 1/Allele 1	Healthy
AST074	American Staffordshire Terrier	male	ENVA	control	Normal	Homozygous Allele 1/Allele 1	Healthy
AST075	American Staffordshire Terrier	female	ENVA	control	Normal	Homozygous Allele 1/Allele 1	Healthy
AST076	American Staffordshire Terrier	female	ENVA	control	Normal	Homozygous Allele 1/Allele 1	Healthy
AST077	American Staffordshire Terrier	male	ENVA	control	Normal	Homozygous Allele 1/Allele 1	Healthy
AST078	American Staffordshire Terrier	female	ENVA	no	Normal	Homozygous Allele 1/Allele 1	Healthy
AST079	American Staffordshire Terrier	male	ENVA	no	Normal	Homozygous Allele 1/Allele 1	Healthy
AST080	American Staffordshire Terrier	female	ENVA	no	Normal	Homozygous Allele 1/Allele 1	Healthy
AST081	American Staffordshire Terrier	female	ENVA	no	Normal	Homozygous Allele 1/Allele 1	Healthy
AST082	American Staffordshire Terrier	male	ENVA	no	Normal	Homozygous Allele 1/Allele 1	Healthy
AST083	American Staffordshire Terrier	male	ENVA	no	Normal	Homozygous Allele 1/Allele 1	Healthy
AST084	American Staffordshire Terrier	male	ENVA	no	Normal	Homozygous Allele 1/Allele 1	Healthy
AST085	American Staffordshire Terrier	female	ENVA	no	Normal	Homozygous Allele 1/Allele 1	Healthy
AST086	American Staffordshire Terrier	female	ENVA	no	Normal	Homozygous Allele 1/Allele 1	Healthy
AST087	American Staffordshire Terrier	female	ENVA	no	Normal	Homozygous Allele 1/Allele 1	Healthy
AST088	American Staffordshire Terrier	female	ENVA	no	Normal	Homozygous Allele 1/Allele 1	Healthy
AST089	American Staffordshire Terrier	male	ENVA	no	Normal	Homozygous Allele 1/Allele 1	Healthy
AST090	American Staffordshire Terrier	female	ENVA	no	Normal	Homozygous Allele 1/Allele 1	Healthy
AST091	American Staffordshire Terrier	female	ENVA	no	Normal	Homozygous Allele 1/Allele 1	Healthy
AST092	American Staffordshire Terrier	female	ENVA	no	Normal	Homozygous Allele 1/Allele 1	Healthy
AST093	American Staffordshire Terrier	female	ENVA	no	Normal	Homozygous Allele 1/Allele 1	Healthy
AST094	American Staffordshire Terrier	female	ENVA	no	Normal	Homozygous Allele 1/Allele 1	Healthy
AST095	American Staffordshire Terrier	female	ENVA	no	Normal	Homozygous Allele 1/Allele 1	Healthy
AST096	American Staffordshire Terrier	female	ENVA	no	Normal	Homozygous Allele 1/Allele 1	Healthy
AST097	American Staffordshire Terrier	female	ENVA	no	Normal	Homozygous Allele 1/Allele 1	Healthy
AST098	American Staffordshire Terrier	female	ENVA	no	Normal	Homozygous Allele 1/Allele 1	Healthy
AST099	American Staffordshire Terrier	female	ENVA	no	Normal	Homozygous Allele 1/Allele 1	Healthy
AST100	American Staffordshire Terrier	male	ENVA	no	Normal	Homozygous Allele 1/Allele 1	Healthy
AST101	American Staffordshire Terrier	female	ENVA	no	Normal	Homozygous Allele 1/Allele 1	Healthy
AST102	American Staffordshire Terrier	female	ENVA	no	Normal	Homozygous Allele 1/Allele 1	Healthy
AST103	American Staffordshire Terrier	female	ENVA	no	Normal	Homozygous Allele 1/Allele 1	Healthy
AST104	American Staffordshire Terrier	male	ENVA	no	Normal	Homozygous Allele 1/Allele 1	Healthy
AST105	American Staffordshire Terrier	male	ENVA	no	Normal	Homozygous Allele 1/Allele 1	Healthy
AST106	American Staffordshire Terrier	female	ENVA	no	Normal	Homozygous Allele 1/Allele 1	Healthy
AST107	American Staffordshire Terrier	female	ENVA	no	Normal	Homozygous Allele 1/Allele 1	Healthy
AST108	American Staffordshire Terrier	male	ENVA	no	Normal	Homozygous Allele 1/Allele 1	Healthy
AST109	American Staffordshire Terrier	male	ENVA	no	Normal	Homozygous Allele 1/Allele 1	Healthy
AST110	American Staffordshire Terrier	female	ENVA	no	Normal	Homozygous Allele 1/Allele 1	Healthy
AST111	American Staffordshire Terrier	female	ENVA	no	Normal	Homozygous Allele 1/Allele 1	Healthy
AST112	American Staffordshire Terrier	female	ENVA	no	Normal	Homozygous Allele 1/Allele 1	Healthy
AST113	American Staffordshire Terrier	female	ENVA	no	Normal	Homozygous Allele 1/Allele 1	Healthy
AST114	American Staffordshire Terrier	female	ENVA	no	Normal	Homozygous Allele 1/Allele 1	Healthy
AST115	American Staffordshire Terrier	male	ENVA	no	Normal	Homozygous Allele 1/Allele 1	Healthy
AST116	American Staffordshire Terrier	male	ENVA	no	Normal	Homozygous Allele 1/Allele 1	Healthy
AST117	American Staffordshire Terrier	female	ENVA	no	Normal	Homozygous Allele 1/Allele 1	Healthy
AST118	American Staffordshire Terrier	female	ENVA	no	Normal	Homozygous Allele 1/Allele 1	Healthy
AST119	American Staffordshire Terrier	male	ENVA	no	Normal	Homozygous Allele 1/Allele 1	Healthy
AST120	American Staffordshire Terrier	male	ENVA	no	Normal	Homozygous Allele 1/Allele 1	Healthy
AST121	American Staffordshire Terrier	male	ENVA	no	Normal	Homozygous Allele 1/Allele 1	Healthy
AST122	American Staffordshire Terrier	male	ENVA	no	Normal	Homozygous Allele 1/Allele 1	Healthy
AST123	American Staffordshire Terrier	male	ENVA	no	Normal	Homozygous Allele 1/Allele 1	Healthy
AST124	American Staffordshire Terrier	male	ENVA	no	Normal	Homozygous Allele 1/Allele 1	Healthy
AST125	American Staffordshire Terrier	female	ENVA	no	Normal	Homozygous Allele 1/Allele 1	Healthy
AST126	American Staffordshire Terrier	female	ENVA	no	Normal	Homozygous Allele 1/Allele 1	Healthy
AST127	American Staffordshire Terrier	female	ENVA	no	Normal	Homozygous Allele 1/Allele 1	Healthy
AST128	American Staffordshire Terrier	female	ENVA	no	Normal	Homozygous Allele 1/Allele 1	Healthy
AST129	American Staffordshire Terrier	male	ENVA	no	Normal	Homozygous Allele 1/Allele 1	Healthy
AST130	American Staffordshire Terrier	female	ENVA	no	Normal	Homozygous Allele 1/Allele 1	Healthy
AST131	American Staffordshire Terrier	male	ENVA	no	Normal	Homozygous Allele 1/Allele 1	Healthy
AST132	American Staffordshire Terrier	male	ENVA	no	Normal	Homozygous Allele 1/Allele 1	Healthy
AST133	American Staffordshire Terrier	ND	Antagene	no	Normal	Homozygous Allele 1/Allele 1	Healthy
AST134	American Staffordshire Terrier	ND	Antagene	no	Normal	Homozygous Allele 1/Allele 1	Healthy
AST135	American Staffordshire Terrier	ND	Antagene	no	Normal	Homozygous Allele 1/Allele 1	Healthy
AST136	American Staffordshire Terrier	ND	Antagene	no	Normal	Homozygous Allele 1/Allele 1	Healthy
AST137	American Staffordshire Terrier	ND	Antagene	no	Normal	Homozygous Allele 1/Allele 1	Healthy
AST138	American Staffordshire Terrier	ND	Antagene	no	Normal	Homozygous Allele 1/Allele 1	Healthy
AST139	American Staffordshire Terrier	ND	Antagene	no	Normal	Homozygous Allele 1/Allele 1	Healthy
AST140	American Staffordshire Terrier	ND	Antagene	no	Normal	Homozygous Allele 1/Allele 1	Healthy
AST141	American Staffordshire Terrier	ND	Antagene	no	Normal	Homozygous Allele 1/Allele 1	Healthy
AST142	American Staffordshire Terrier	ND	Antagene	no	Normal	Homozygous Allele 1/Allele 1	Healthy
AST143	American Staffordshire Terrier	ND	Antagene	no	Normal	Homozygous Allele 1/Allele 1	Healthy
AST144	American Staffordshire Terrier	ND	Antagene	no	Normal	Homozygous Allele 1/Allele 1	Healthy
AST145	American Staffordshire Terrier	ND	Antagene	no	Normal	Homozygous Allele 1/Allele 1	Healthy
AST146	American Staffordshire Terrier	ND	Antagene	no	Normal	Homozygous Allele 1/Allele 1	Healthy
AST147	American Staffordshire Terrier	ND	Antagene	no	Normal	Homozygous Allele 1/Allele 1	Healthy
AST148	American Staffordshire Terrier	ND	Antagene	no	Normal	Homozygous Allele 1/Allele 1	Healthy
AST149	American Staffordshire Terrier	ND	Antagene	no	Normal	Homozygous Allele 1/Allele 1	Healthy
AST150	American Staffordshire Terrier	ND	Antagene	no	Normal	Homozygous Allele 1/Allele 1	Healthy
AST151	American Staffordshire Terrier	ND	Antagene	no	Normal	Homozygous Allele 1/Allele 1	Healthy
AST152	American Staffordshire Terrier	ND	Antagene	no	Normal	Homozygous Allele 1/Allele 1	Healthy
AST153	American Staffordshire Terrier	ND	Antagene	no	Normal	Homozygous Allele 1/Allele 1	Healthy
AST154	American Staffordshire Terrier	ND	Antagene	no	Normal	Homozygous Allele 1/Allele 1	Healthy
AST155	American Staffordshire Terrier	ND	Antagene	no	Normal	Homozygous Allele 1/Allele 1	Healthy
AST156	American Staffordshire Terrier	ND	Antagene	no	Normal	Homozygous Allele 1/Allele 1	Healthy
AST157	American Staffordshire Terrier	ND	Antagene	no	Normal	Homozygous Allele 1/Allele 1	Healthy
AST158	American Staffordshire Terrier	ND	Antagene	no	Normal	Homozygous Allele 1/Allele 1	Healthy
AST159	American Staffordshire Terrier	ND	Antagene	no	Normal	Homozygous Allele 1/Allele 1	Healthy
AST160	American Staffordshire Terrier	ND	Antagene	no	Normal	Homozygous Allele 1/Allele 1	Healthy
AST161	American Staffordshire Terrier	ND	Antagene	no	Normal	Homozygous Allele 1/Allele 1	Healthy
AST162	American Staffordshire Terrier	ND	Antagene	no	Normal	Homozygous Allele 1/Allele 1	Healthy
AST163	American Staffordshire Terrier	ND	Antagene	no	Normal	Homozygous Allele 1/Allele 1	Healthy
AST164	American Staffordshire Terrier	ND	Antagene	no	Normal	Homozygous Allele 1/Allele 1	Healthy
AST165	American Staffordshire Terrier	ND	Antagene	no	Normal	Homozygous Allele 1/Allele 1	Healthy
AST166	American Staffordshire Terrier	ND	Antagene	no	Normal	Homozygous Allele 1/Allele 1	Healthy
AST167	American Staffordshire Terrier	ND	Antagene	no	Normal	Homozygous Allele 1/Allele 1	Healthy
AST168	American Staffordshire Terrier	ND	Antagene	no	Normal	Homozygous Allele 1/Allele 1	Healthy
AST169	American Staffordshire Terrier	ND	Antagene	no	Normal	Homozygous Allele 1/Allele 1	Healthy
AST170	American Staffordshire Terrier	ND	Antagene	no	Normal	Homozygous Allele 1/Allele 1	Healthy
AST171	American Staffordshire Terrier	ND	Antagene	no	Normal	Homozygous Allele 1/Allele 1	Healthy
AST172	American Staffordshire Terrier	ND	Antagene	no	Normal	Homozygous Allele 1/Allele 1	Healthy
AST173	American Staffordshire Terrier	ND	Antagene	no	Normal	Homozygous Allele 1/Allele 1	Healthy
AST174	American Staffordshire Terrier	ND	Antagene	no	Normal	Homozygous Allele 1/Allele 1	Healthy
AST175	American Staffordshire Terrier	ND	Antagene	no	Normal	Homozygous Allele 1/Allele 1	Healthy
AST176	American Staffordshire Terrier	ND	Antagene	no	Normal	Homozygous Allele 1/Allele 1	Healthy
AST177	American Staffordshire Terrier	ND	Antagene	no	Normal	Homozygous Allele 1/Allele 1	Healthy
AST178	American Staffordshire Terrier	ND	Antagene	no	Normal	Homozygous Allele 1/Allele 1	Healthy
AST179	American Staffordshire Terrier	ND	Antagene	no	Normal	Homozygous Allele 1/Allele 1	Healthy
AST180	American Staffordshire Terrier	ND	Antagene	no	Normal	Homozygous Allele 1/Allele 1	Healthy
AST181	American Staffordshire Terrier	ND	Antagene	no	Normal	Homozygous Allele 1/Allele 1	Healthy
AST182	American Staffordshire Terrier	ND	Antagene	no	Normal	Homozygous Allele 1/Allele 1	Healthy
AST183	American Staffordshire Terrier	ND	Antagene	no	Normal	Homozygous Allele 1/Allele 1	Healthy
AST184	American Staffordshire Terrier	ND	Antagene	no	Normal	Homozygous Allele 1/Allele 1	Healthy
AST185	American Staffordshire Terrier	ND	Antagene	no	Normal	Homozygous Allele 1/Allele 1	Healthy
AST186	American Staffordshire Terrier	ND	Antagene	no	Normal	Homozygous Allele 1/Allele 1	Healthy
AST187	American Staffordshire Terrier	ND	Antagene	no	Normal	Homozygous Allele 1/Allele 1	Healthy
AST188	American Staffordshire Terrier	ND	Antagene	no	Normal	Homozygous Allele 1/Allele 1	Healthy
AST189	American Staffordshire Terrier	ND	Antagene	no	Normal	Homozygous Allele 1/Allele 1	Healthy
AST190	American Staffordshire Terrier	ND	Antagene	no	Normal	Homozygous Allele 1/Allele 1	Healthy
AST191	American Staffordshire Terrier	ND	Antagene	no	Normal	Homozygous Allele 1/Allele 1	Healthy
AST192	American Staffordshire Terrier	ND	Antagene	no	Normal	Homozygous Allele 1/Allele 1	Healthy
AST193	American Staffordshire Terrier	ND	Antagene	no	Normal	Homozygous Allele 1/Allele 1	Healthy
AST194	American Staffordshire Terrier	ND	Antagene	no	Normal	Homozygous Allele 1/Allele 1	Healthy
AST195	American Staffordshire Terrier	ND	Antagene	no	Normal	Homozygous Allele 1/Allele 1	Healthy
AST196	American Staffordshire Terrier	ND	Antagene	no	Normal	Homozygous Allele 1/Allele 1	Healthy
AST197	American Staffordshire Terrier	ND	Antagene	no	Normal	Homozygous Allele 1/Allele 1	Healthy
AST198	American Staffordshire Terrier	ND	Antagene	no	Normal	Homozygous Allele 1/Allele 1	Healthy
AST199	American Staffordshire Terrier	ND	Antagene	no	Normal	Homozygous Allele 1/Allele 1	Healthy
AST200	American Staffordshire Terrier	ND	Antagene	no	Normal	Homozygous Allele 1/Allele 1	Healthy
AST201	American Staffordshire Terrier	ND	Antagene	no	Normal	Homozygous Allele 1/Allele 1	Healthy
AST202	American Staffordshire Terrier	ND	Antagene	no	Normal	Homozygous Allele 1/Allele 1	Healthy
AST203	American Staffordshire Terrier	ND	Antagene	no	Normal	Homozygous Allele 1/Allele 1	Healthy
AST204	American Staffordshire Terrier	ND	Antagene	no	Normal	Homozygous Allele 1/Allele 1	Healthy
AST205	American Staffordshire Terrier	ND	Antagene	no	Normal	Homozygous Allele 1/Allele 1	Healthy
AST206	American Staffordshire Terrier	ND	Antagene	no	Normal	Homozygous Allele 1/Allele 1	Healthy
AST207	American Staffordshire Terrier	ND	Antagene	no	Normal	Homozygous Allele 1/Allele 1	Healthy
AST208	American Staffordshire Terrier	ND	Antagene	no	Normal	Homozygous Allele 1/Allele 1	Healthy
AST209	American Staffordshire Terrier	ND	Antagene	no	Normal	Homozygous Allele 1/Allele 1	Healthy
AST210	American Staffordshire Terrier	ND	Antagene	no	Normal	Homozygous Allele 1/Allele 1	Healthy
AST211	American Staffordshire Terrier	ND	Antagene	no	Normal	Homozygous Allele 1/Allele 1	Healthy
AST212	American Staffordshire Terrier	ND	Antagene	no	Normal	Homozygous Allele 1/Allele 1	Healthy
AST213	American Staffordshire Terrier	ND	Antagene	no	Normal	Homozygous Allele 1/Allele 1	Healthy
AST214	American Staffordshire Terrier	ND	Antagene	no	Normal	Homozygous Allele 1/Allele 1	Healthy
AST215	American Staffordshire Terrier	ND	Antagene	no	Normal	Homozygous Allele 1/Allele 1	Healthy
AST216	American Staffordshire Terrier	ND	Antagene	no	Normal	Homozygous Allele 1/Allele 1	Healthy
AST217	American Staffordshire Terrier	ND	Antagene	no	Normal	Homozygous Allele 1/Allele 1	Healthy
AST218	American Staffordshire Terrier	ND	Antagene	no	Normal	Homozygous Allele 1/Allele 1	Healthy
AST219	American Staffordshire Terrier	ND	Antagene	no	Normal	Homozygous Allele 1/Allele 1	Healthy
AST220	American Staffordshire Terrier	ND	Antagene	no	Normal	Homozygous Allele 1/Allele 1	Healthy
AST221	American Staffordshire Terrier	ND	Antagene	no	Normal	Homozygous Allele 1/Allele 1	Healthy
AST222	American Staffordshire Terrier	ND	Antagene	no	Normal	Homozygous Allele 1/Allele 1	Healthy
AST223	American Staffordshire Terrier	ND	Antagene	no	Normal	Homozygous Allele 1/Allele 1	Healthy
AST224	American Staffordshire Terrier	ND	Antagene	no	Normal	Homozygous Allele 1/Allele 1	Healthy
AST225	American Staffordshire Terrier	ND	Antagene	no	Normal	Homozygous Allele 1/Allele 1	Healthy
AST226	American Staffordshire Terrier	ND	Antagene	no	Normal	Homozygous Allele 1/Allele 1	Healthy
AST227	American Staffordshire Terrier	ND	Antagene	no	Normal	Homozygous Allele 1/Allele 1	Healthy
AST228	American Staffordshire Terrier	ND	Antagene	no	Normal	Homozygous Allele 1/Allele 1	Healthy
AST229	American Staffordshire Terrier	ND	Antagene	no	Normal	Homozygous Allele 1/Allele 1	Healthy
AST230	American Staffordshire Terrier	ND	Antagene	no	Normal	Homozygous Allele 1/Allele 1	Healthy
AST231	American Staffordshire Terrier	ND	Antagene	no	Normal	Homozygous Allele 1/Allele 1	Healthy
AST232	American Staffordshire Terrier	ND	Antagene	no	Normal	Homozygous Allele 1/Allele 1	Healthy
AST233	American Staffordshire Terrier	ND	Antagene	no	Normal	Homozygous Allele 1/Allele 1	Healthy
AST234	American Staffordshire Terrier	ND	Antagene	no	Normal	Homozygous Allele 1/Allele 1	Healthy
AST235	American Staffordshire Terrier	ND	Antagene	no	Normal	Homozygous Allele 1/Allele 1	Healthy
AST236	American Staffordshire Terrier	ND	Antagene	no	Normal	Homozygous Allele 1/Allele 1	Healthy
AST237	American Staffordshire Terrier	ND	Antagene	no	Normal	Homozygous Allele 1/Allele 1	Healthy
AST238	American Staffordshire Terrier	ND	Antagene	no	Normal	Homozygous Allele 1/Allele 1	Healthy
AST239	American Staffordshire Terrier	ND	Antagene	no	Normal	Homozygous Allele 1/Allele 1	Healthy
AST240	American Staffordshire Terrier	ND	Antagene	no	Normal	Homozygous Allele 1/Allele 1	Healthy
AST241	American Staffordshire Terrier	ND	Antagene	no	Normal	Homozygous Allele 1/Allele 1	Healthy
AST242	American Staffordshire Terrier	ND	Antagene	no	Normal	Homozygous Allele 1/Allele 1	Healthy
AST243	American Staffordshire Terrier	ND	Antagene	no	Normal	Homozygous Allele 1/Allele 1	Healthy
AST244	American Staffordshire Terrier	ND	Antagene	no	Normal	Homozygous Allele 1/Allele 1	Healthy
AST245	American Staffordshire Terrier	ND	Antagene	no	Normal	Homozygous Allele 1/Allele 1	Healthy
AST246	American Staffordshire Terrier	ND	Antagene	no	Normal	Homozygous Allele 1/Allele 1	Healthy
AST247	American Staffordshire Terrier	ND	Antagene	no	Normal	Homozygous Allele 1/Allele 1	Healthy
AST248	American Staffordshire Terrier	ND	Antagene	no	Normal	Homozygous Allele 1/Allele 1	Healthy
AST249	American Staffordshire Terrier	ND	Antagene	no	Normal	Homozygous Allele 1/Allele 1	Healthy
AST250	American Staffordshire Terrier	ND	Antagene	no	Normal	Homozygous Allele 1/Allele 1	Healthy
AST251	American Staffordshire Terrier	ND	Antagene	no	Normal	Homozygous Allele 1/Allele 1	Healthy
AST252	American Staffordshire Terrier	ND	Antagene	no	Normal	Homozygous Allele 1/Allele 1	Healthy
AST253	American Staffordshire Terrier	ND	Antagene	no	Normal	Homozygous Allele 1/Allele 1	Healthy
AST254	American Staffordshire Terrier	ND	Antagene	no	Normal	Homozygous Allele 1/Allele 1	Healthy
AST255	American Staffordshire Terrier	ND	Antagene	no	Normal	Homozygous Allele 1/Allele 1	Healthy
AST256	American Staffordshire Terrier	ND	Antagene	no	Normal	Homozygous Allele 1/Allele 1	Healthy
AST257	American Staffordshire Terrier	ND	Antagene	no	Normal	Homozygous Allele 1/Allele 1	Healthy
AST258	American Staffordshire Terrier	ND	Antagene	no	Normal	Homozygous Allele 1/Allele 1	Healthy
AST259	American Staffordshire Terrier	ND	Antagene	no	Normal	Homozygous Allele 1/Allele 1	Healthy
AST260	American Staffordshire Terrier	ND	Antagene	no	Normal	Homozygous Allele 1/Allele 1	Healthy
AST261	American Staffordshire Terrier	ND	Antagene	no	Normal	Homozygous Allele 1/Allele 1	Healthy
AST262	American Staffordshire Terrier	ND	Antagene	no	Normal	Homozygous Allele 1/Allele 1	Healthy
AST263	American Staffordshire Terrier	ND	Antagene	no	Normal	Homozygous Allele 1/Allele 1	Healthy
AST264	American Staffordshire Terrier	ND	Antagene	no	Normal	Homozygous Allele 1/Allele 1	Healthy
AST265	American Staffordshire Terrier	ND	Antagene	no	Normal	Homozygous Allele 1/Allele 1	Healthy
AST266	American Staffordshire Terrier	ND	Antagene	no	Normal	Homozygous Allele 1/Allele 1	Healthy
AST267	American Staffordshire Terrier	ND	ENVA	control	ND	ND	Healthy
AST268	American Staffordshire Terrier	ND	ENVA	control	ND	ND	Healthy
AST269	American Staffordshire Terrier	ND	ENVA	control	ND	ND	Healthy
AST270	American Staffordshire Terrier	ND	ENVA	control	ND	ND	Healthy
AST271	American Staffordshire Terrier	ND	ENVA	control	ND	ND	Healthy
AST272	American Staffordshire Terrier	ND	ENVA	control	ND	ND	Healthy
AST273	American Staffordshire Terrier	ND	ENVA	control	ND	ND	Healthy
AST274	American Staffordshire Terrier	ND	ENVA	control	ND	ND	Healthy
AST275	American Staffordshire Terrier	ND	ENVA	control	ND	ND	Healthy
AST276	American Staffordshire Terrier	ND	ENVA	control	ND	ND	Healthy
AST277	American Staffordshire Terrier	ND	ENVA	control	ND	ND	Healthy
AST278	American Staffordshire Terrier	ND	ENVA	control	ND	ND	Healthy
AST279	American Staffordshire Terrier	ND	ENVA	control	ND	ND	Healthy
AST280	American Staffordshire Terrier	ND	ENVA	control	ND	ND	Healthy
AST281	American Staffordshire Terrier	ND	ENVA	control	ND	ND	Healthy
AST282	American Staffordshire Terrier	ND	ENVA	control	ND	ND	Healthy
AST283	American Staffordshire Terrier	ND	ENVA	control	ND	ND	Healthy
AST284	American Staffordshire Terrier	ND	ENVA	control	ND	ND	Healthy
AST285	American Staffordshire Terrier	ND	ENVA	control	ND	ND	Healthy
AST286	American Staffordshire Terrier	ND	ENVA	control	ND	ND	Healthy
AST287	American Staffordshire Terrier	ND	ENVA	control	ND	ND	Healthy
AST288	American Staffordshire Terrier	ND	ENVA	control	ND	ND	Healthy
AST289	American Staffordshire Terrier	female	Antagene	case	Affected	Homozygous Allele 2/Allele 2	Affected	Clinical signs + laryngoscopy
AST291	American Staffordshire Terrier	female	Antagene	case	Affected	Homozygous Allele 2/Allele 2	Affected	Clinical signs + laryngoscopy		yes
AST292	American Staffordshire Terrier	female	Antagene	case	Affected	Homozygous Allele 2/Allele 2	Affected	Clinical signs + laryngoscopy		yes
AST293	American Staffordshire Terrier	female	ENVA	no	ND	ND	Affected	Phenotyped with EMG and nerve biopsy (dog included in Vandenberghe et al 2018), no DNA available	13
AST294	American Staffordshire Terrier	female	ENVA	no	ND	ND	Affected	Phenotyped with EMG and nerve biopsy (dog included in Vandenberghe et al 2018), no DNA available	11

### Sheet: US cohort
Dog ID	Breed	Sex	Origin of sample	Included in GWAS	Genotype	Genotype for PAOX variant (allele 1 is ref)	Phenotype	Comment	WGS	SRA accession number
AST295	American Staffordshire Terrier	female	MU	no	Affected	Homozygous Allele 2/Allele 2	Affected	Clinical signs + laryngoscopy	yes	SRS4394520
AST296	American Staffordshire Terrier	female	MU	no	Affected	Homozygous Allele 2/Allele 2	Affected	Clinical signs + laryngoscopy	yes	SRS5354887
AST297	American Staffordshire Terrier	female	MU	no	Affected	Homozygous Allele 2/Allele 2	Affected	Clinical signs + laryngoscopy	yes	SRS5354857
AST298	American Staffordshire Terrier	female	MU	no	Affected	Homozygous Allele 2/Allele 2	Affected	Clinical signs + laryngoscopy	yes	SRS11384554
AST299	American Staffordshire Terrier	female	MU	no	Affected	Homozygous Allele 2/Allele 2	Affected	Clinical signs + laryngoscopy	yes	SRS11384556
AST300	American Staffordshire Terrier	female	MU	no	Affected	Homozygous Allele 2/Allele 2	Affected	Clinical signs + laryngoscopy	yes	SRS11384557
AST301	American Staffordshire Terrier	female	MU	no	Affected	Homozygous Allele 2/Allele 2	Affected	Clinical signs + laryngoscopy	yes	SRS11384558
AST302	American Staffordshire Terrier	male	MU	no	Affected	Homozygous Allele 2/Allele 2	Affected	Clinical signs + laryngoscopy	yes	SRS11384574
AST303	American Staffordshire Terrier	male	MU	no	Affected	Homozygous Allele 2/Allele 2	Affected	Clinical signs + laryngoscopy	yes	SRS11384576
AST304	American Staffordshire Terrier	male	MU	no	Affected	Homozygous Allele 2/Allele 2	Affected	Clinical signs + laryngoscopy	yes	SRS11384606
AST305	American Staffordshire Terrier	male	MU	no	Affected	Homozygous Allele 2/Allele 2	Affected	Clinical signs + laryngoscopy	no
AST306	American Staffordshire Terrier	male	MU	no	Affected	Homozygous Allele 2/Allele 2	Affected	Clinical signs + laryngoscopy	no
AST307	American Staffordshire Terrier	female	MU	no	Affected	Homozygous Allele 2/Allele 2	Affected	Clinical signs + laryngoscopy	no
AST308	American Staffordshire Terrier	male	MU	no	Affected	Homozygous Allele 2/Allele 2	Affected	Clinical signs + laryngoscopy	no
AST309	American Staffordshire Terrier	male	MU	no	Affected	Homozygous Allele 2/Allele 2	Affected	Clinical signs + laryngoscopy	no
AST310	American Staffordshire Terrier	male	MU	no	Affected	Homozygous Allele 2/Allele 2	Affected	Clinical signs + laryngoscopy	no
AST311	American Staffordshire Terrier	male	MU	no	Affected	Homozygous Allele 2/Allele 2	Affected	Clinical signs + laryngoscopy	no
AST312	American Staffordshire Terrier	male	MU	no	Affected	Homozygous Allele 2/Allele 2	Affected	Clinical signs + laryngoscopy	no
AST313	American Staffordshire Terrier	female	MU	no	Affected	Homozygous Allele 2/Allele 2	Affected	Clinical signs + laryngoscopy	no
AST314	American Staffordshire Terrier	male	MU	no	Affected	Homozygous Allele 2/Allele 2	Affected	Clinical signs + laryngoscopy	no
AST315	American Staffordshire Terrier	male	MU	no	Affected	Homozygous Allele 2/Allele 2	Affected	Clinical signs + laryngoscopy	no
AST316	American Staffordshire Terrier	unknown	MU	no	Affected	Homozygous Allele 2/Allele 2	Affected	Clinical signs + laryngoscopy	no
AST317	American Staffordshire Terrier	male	MU	no	Affected	Homozygous Allele 2/Allele 2	Affected	Clinical signs + laryngoscopy	no
AST318	American Staffordshire Terrier	unknown	MU	no	Carrier	Heterozygous Allele 1/Allele 2	Healthy		no
AST319	American Staffordshire Terrier	unknown	MU	no	Carrier	Heterozygous Allele 1/Allele 2	Healthy		no
AST320	American Staffordshire Terrier	unknown	MU	no	Carrier	Heterozygous Allele 1/Allele 2	Healthy		no
AST321	American Staffordshire Terrier	unknown	MU	no	Carrier	Heterozygous Allele 1/Allele 2	Healthy		no
AST322	American Staffordshire Terrier	unknown	MU	no	Carrier	Heterozygous Allele 1/Allele 2	Healthy		no
AST323	American Staffordshire Terrier	unknown	MU	no	Carrier	Heterozygous Allele 1/Allele 2	Healthy		no
AST324	American Staffordshire Terrier	unknown	MU	no	Carrier	Heterozygous Allele 1/Allele 2	Healthy		no
AST325	American Staffordshire Terrier	unknown	MU	no	Carrier	Heterozygous Allele 1/Allele 2	Healthy		no
AST326	American Staffordshire Terrier	unknown	MU	no	Carrier	Heterozygous Allele 1/Allele 2	Healthy		no
AST327	American Staffordshire Terrier	unknown	MU	no	Carrier	Heterozygous Allele 1/Allele 2	Healthy		no
AST328	American Staffordshire Terrier	unknown	MU	no	Carrier	Heterozygous Allele 1/Allele 2	Healthy		no
AST329	American Staffordshire Terrier	unknown	MU	no	Carrier	Heterozygous Allele 1/Allele 2	Healthy		no
AST330	American Staffordshire Terrier	unknown	MU	no	Carrier	Heterozygous Allele 1/Allele 2	Healthy		no
AST331	American Staffordshire Terrier	unknown	MU	no	Carrier	Heterozygous Allele 1/Allele 2	Healthy		no
AST332	American Staffordshire Terrier	unknown	MU	no	Carrier	Heterozygous Allele 1/Allele 2	Healthy		no
AST333	American Staffordshire Terrier	unknown	MU	no	Carrier	Heterozygous Allele 1/Allele 2	Healthy		no
AST334	American Staffordshire Terrier	unknown	MU	no	Normal	Homozygous Allele 1/Allele 1	Healthy		no
AST335	American Staffordshire Terrier	unknown	MU	no	Normal	Homozygous Allele 1/Allele 1	Healthy		no
AST336	American Staffordshire Terrier	unknown	MU	no	Normal	Homozygous Allele 1/Allele 1	Healthy		no
AST337	American Staffordshire Terrier	unknown	MU	no	Normal	Homozygous Allele 1/Allele 1	Healthy		no
AST338	American Staffordshire Terrier	unknown	MU	no	Normal	Homozygous Allele 1/Allele 1	Healthy		no
AST339	American Staffordshire Terrier	unknown	MU	no	Normal	Homozygous Allele 1/Allele 1	Healthy		no
AST340	American Staffordshire Terrier	unknown	MU	no	Normal	Homozygous Allele 1/Allele 1	Healthy		no
AST341	American Staffordshire Terrier	unknown	MU	no	Normal	Homozygous Allele 1/Allele 1	Healthy		no
AST342	American Staffordshire Terrier	unknown	MU	no	Normal	Homozygous Allele 1/Allele 1	Healthy		no
AST343	American Staffordshire Terrier	unknown	MU	no	Normal	Homozygous Allele 1/Allele 1	Healthy		no
AST344	American Staffordshire Terrier	unknown	MU	no	Normal	Homozygous Allele 1/Allele 1	Healthy		no
AST345	American Staffordshire Terrier	unknown	MU	no	Normal	Homozygous Allele 1/Allele 1	Healthy		no
AST346	American Staffordshire Terrier	unknown	MU	no	Normal	Homozygous Allele 1/Allele 1	Healthy		no
AST347	American Staffordshire Terrier	unknown	MU	no	Normal	Homozygous Allele 1/Allele 1	Healthy		no
AST348	American Staffordshire Terrier	unknown	MU	no	Normal	Homozygous Allele 1/Allele 1	Healthy		no
AST349	American Staffordshire Terrier	unknown	MU	no	Normal	Homozygous Allele 1/Allele 1	Healthy		no
AST350	American Staffordshire Terrier	unknown	MU	no	Normal	Homozygous Allele 1/Allele 1	Healthy		no
AST351	American Staffordshire Terrier	unknown	MU	no	Normal	Homozygous Allele 1/Allele 1	Healthy		no
AST352	American Staffordshire Terrier	unknown	MU	no	Normal	Homozygous Allele 1/Allele 1	Healthy		no
AST353	American Staffordshire Terrier	unknown	MU	no	Normal	Homozygous Allele 1/Allele 1	Healthy		no
AST354	American Staffordshire Terrier	unknown	MU	no	Normal	Homozygous Allele 1/Allele 1	Healthy		no
AST355	American Staffordshire Terrier	unknown	MU	no	Normal	Homozygous Allele 1/Allele 1	Healthy		no
AST356	American Staffordshire Terrier	unknown	MU	no	Normal	Homozygous Allele 1/Allele 1	Healthy		no
AST357	American Staffordshire Terrier	unknown	MU	no	Normal	Homozygous Allele 1/Allele 1	Healthy		no
AST358	American Staffordshire Terrier	unknown	MU	no	Normal	Homozygous Allele 1/Allele 1	Healthy		no
AST359	American Staffordshire Terrier	unknown	MU	no	Normal	Homozygous Allele 1/Allele 1	Healthy		no
AST360	American Staffordshire Terrier	unknown	MU	no	Normal	Homozygous Allele 1/Allele 1	Healthy		no
AST361	American Staffordshire Terrier	unknown	MU	no	Normal	Homozygous Allele 1/Allele 1	Healthy		no
AST362	American Staffordshire Terrier	unknown	MU	no	Normal	Homozygous Allele 1/Allele 1	Healthy		no
AST363	American Staffordshire Terrier	unknown	MU	no	Normal	Homozygous Allele 1/Allele 1	Healthy		no
AST364	American Staffordshire Terrier	unknown	MU	no	Normal	Homozygous Allele 1/Allele 1	Healthy		no
AST365	American Staffordshire Terrier	unknown	MU	no	Normal	Homozygous Allele 1/Allele 1	Healthy		no
AST366	American Staffordshire Terrier	unknown	MU	no	Normal	Homozygous Allele 1/Allele 1	Healthy		no
AST367	American Staffordshire Terrier	unknown	MU	no	Normal	Homozygous Allele 1/Allele 1	Healthy		no
AST368	American Staffordshire Terrier	unknown	MU	no	Normal	Homozygous Allele 1/Allele 1	Healthy		no
AST369	American Staffordshire Terrier	unknown	MU	no	Normal	Homozygous Allele 1/Allele 1	Healthy		no
AST370	American Staffordshire Terrier	unknown	MU	no	Normal	Homozygous Allele 1/Allele 1	Healthy		no
AST371	American Staffordshire Terrier	unknown	MU	no	Normal	Homozygous Allele 1/Allele 1	Healthy		no
AST372	American Staffordshire Terrier	unknown	MU	no	Normal	Homozygous Allele 1/Allele 1	Healthy		no
AST373	American Staffordshire Terrier	unknown	MU	no	Normal	Homozygous Allele 1/Allele 1	Healthy		no
AST374	American Staffordshire Terrier	unknown	MU	no	Normal	Homozygous Allele 1/Allele 1	Healthy		no
AST375	American Staffordshire Terrier	unknown	MU	no	Normal	Homozygous Allele 1/Allele 1	Healthy		no
AST376	American Staffordshire Terrier	unknown	MU	no	Normal	Homozygous Allele 1/Allele 1	Healthy		no
AST377	American Staffordshire Terrier	unknown	MU	no	Normal	Homozygous Allele 1/Allele 1	Healthy		no
AST378	American Staffordshire Terrier	unknown	MU	no	Normal	Homozygous Allele 1/Allele 1	Healthy		no
AST379	American Staffordshire Terrier	unknown	MU	no	Normal	Homozygous Allele 1/Allele 1	Healthy		no
AST380	American Staffordshire Terrier	unknown	MU	no	Normal	Homozygous Allele 1/Allele 1	Healthy		no
AST381	American Staffordshire Terrier	unknown	MU	no	Normal	Homozygous Allele 1/Allele 1	Healthy		no
AST382	American Staffordshire Terrier	unknown	MU	no	Normal	Homozygous Allele 1/Allele 1	Healthy		no
AST383	American Staffordshire Terrier	unknown	MU	no	Normal	Homozygous Allele 1/Allele 1	Healthy		no
AST384	American Staffordshire Terrier	unknown	MU	no	Normal	Homozygous Allele 1/Allele 1	Healthy		no
AST385	American Staffordshire Terrier	unknown	MU	no	Normal	Homozygous Allele 1/Allele 1	Healthy		no
AST386	American Staffordshire Terrier	unknown	MU	no	Normal	Homozygous Allele 1/Allele 1	Healthy		no
AST387	American Staffordshire Terrier	unknown	MU	no	Normal	Homozygous Allele 1/Allele 1	Healthy		no
AST388	American Staffordshire Terrier	unknown	MU	no	Normal	Homozygous Allele 1/Allele 1	Healthy		no
AST389	American Staffordshire Terrier	unknown	MU	no	Normal	Homozygous Allele 1/Allele 1	Healthy		no
AST390	American Staffordshire Terrier	unknown	MU	no	Normal	Homozygous Allele 1/Allele 1	Healthy		no
AST391	American Staffordshire Terrier	unknown	MU	no	Normal	Homozygous Allele 1/Allele 1	Healthy		no
AST392	American Staffordshire Terrier	unknown	MU	no	Normal	Homozygous Allele 1/Allele 1	Healthy		no
AST393	American Staffordshire Terrier	unknown	MU	no	Normal	Homozygous Allele 1/Allele 1	Healthy		no
AST394	American Staffordshire Terrier	unknown	MU	no	Normal	Homozygous Allele 1/Allele 1	Healthy		no
AST395	American Staffordshire Terrier	unknown	MU	no	Normal	Homozygous Allele 1/Allele 1	Healthy		no
AST396	American Staffordshire Terrier	unknown	MU	no	Normal	Homozygous Allele 1/Allele 1	Healthy		no
AST397	American Staffordshire Terrier	unknown	MU	no	Normal	Homozygous Allele 1/Allele 1	Healthy		no
AST398	American Staffordshire Terrier	unknown	MU	no	Normal	Homozygous Allele 1/Allele 1	Healthy		no
AST399	American Staffordshire Terrier	unknown	MU	no	Normal	Homozygous Allele 1/Allele 1	Healthy		no
AST400	American Staffordshire Terrier	unknown	MU	no	Normal	Homozygous Allele 1/Allele 1	Healthy		no
AST401	American Staffordshire Terrier	unknown	MU	no	Normal	Homozygous Allele 1/Allele 1	Healthy		no
AST402	American Staffordshire Terrier	unknown	MU	no	Normal	Homozygous Allele 1/Allele 1	Healthy		no
AST403	American Staffordshire Terrier	unknown	MU	no	Normal	Homozygous Allele 1/Allele 1	Healthy		no
AST404	American Staffordshire Terrier	unknown	MU	no	Normal	Homozygous Allele 1/Allele 1	Healthy		no
AST405	American Staffordshire Terrier	unknown	MU	no	Normal	Homozygous Allele 1/Allele 1	Healthy		no

### Sheet: Swiss cohort
Dog ID	Breed	Origin of sample	Country	Sex	Included in GWAS	Genotype	Genotype for PAOX variant (allele 1 is ref)	Neurological phenotype	Comment	WGS	SRA accession number
AST406	American Staffordshire Terrier	Uni Bern	Germany	female	no	normal	Homozygous Allele 1/Allele 1	affected with cerebellar degeneration	clinical signs different from juvenile onset polyneuropathy	no
AST407	American Staffordshire Terrier	Uni Bern	Switzerland	male	no	normal	Homozygous Allele 1/Allele 1	healthy		yes	SAMN21036207
AST408	American Staffordshire Terrier	Uni Bern	Finland	female	no	normal	Homozygous Allele 1/Allele 1	healthy		no
AST409	American Staffordshire Terrier	Uni Bern	Germany	female	no	normal	Homozygous Allele 1/Allele 1	affected with cerebellar degeneration	homozygous mutant at ARSG:XP_005624233.1:p.R99H, OMIA variant ID 67	no
AST410	American Staffordshire Terrier	Uni Bern	Germany	male	no	affected	Homozygous Allele 2/Allele 2	affected with juvenile onset polyneuropathy	clinical signs + laryngoscopy + electromyelogram + nerve biopsy	yes	SAMEA4867927
AST411	American Staffordshire Terrier	Uni Bern	Austria	female	no	normal	Homozygous Allele 1/Allele 1	healthy		no
AST412	American Staffordshire Terrier	Uni Bern	Switzerland	male	no	normal	Homozygous Allele 1/Allele 1	healthy		no
AST413	American Staffordshire Terrier	Uni Bern	Switzerland	male	no	normal	Homozygous Allele 1/Allele 1	healthy		no
AST414	American Staffordshire Terrier	Uni Bern	Switzerland	male	no	normal	Homozygous Allele 1/Allele 1	affected with neoplasia of the medulla, pain & lameness, euthanasia at 8.5 years of age	clinical signs different from juvenile onset polyneuropathy	no
