## Supplementary material for "A missense variant in *PAOX* in American Staffordshire Terriers with juvenile-onset polyneuropathy": S2 Table

### Sheet: clean
S2 Table. List of genes within the candidate region (chromosome28:41,362,645-41,594,123 bp, in CanFam4 coordinates).
Gene symbol	Gene full name	Gene ID	Gene type	Position, strand
ADAM8	ADAM metallopeptidase domain 8	491699	protein coding	NC_049249.1 (41,365,582..41,377,170, complement)
LOC119877704	gamma-tubulin complex component 2	119877704	protein coding	NC_049249.1 (41,377,600..41,393,115, complement)
ZNF511	zinc finger protein 511	608198	protein coding	NC_049249.1 (41393279..41397721)
LOC491698	uncharacterized LOC491698	491698	protein coding	NC_049249.1 (41414138..41417835)
CALY	calcyon neuron specific vesicular protein	491697	protein coding	NC_049249.1 (41429783..41436736, complement)
LOC106557993	uncharacterized LOC106557993	106557993	ncRNA	NC_049249.1 (41436817..41438672)
PRAP1	proline rich acidic protein 1	608254	protein coding	NC_049249.1 (41439226..41442900)
FUOM	fucose mutarotase	491696	protein coding	NC_049249.1 (41444691..41448263, complement)
ECHS1	enoyl-CoA hydratase, short chain 1	480798	protein coding	NC_049249.1 (41451431..41459252, complement)
PAOX	polyamine oxidase	480798	protein coding	NC_049249.1 (41468552..41477690)
MTG1	mitochondrial ribosome associated GTPase 1	607676	protein coding	NC_049249.1 (41480536..41494562)
SPRN	shadow of prion protein	100855950	protein coding	NC_049249.1 (41496706..41497149, complement)
OR6AE1	olfactory receptor family 6 subfamily AE member 1	100856146	protein coding	NC_049249.1 (41502815..41503750, complement)
LOC119877682	olfactory receptor 287-like	119877682	protein coding	NC_049249.1 (41519941..41520903)
LOC608349	olfactory receptor 226	608349	protein coding	NC_049249.1 (41544571..41545527, complement)
LOC491694	scavenger receptor cysteine-rich domain-containing protein SCART1-like	491694	protein coding	NC_049249.1 (41561537..41573854)
OR12J1	olfactory receptor family 12 subfamily J member 1	491693	protein coding	NC_049249.1 (41582922..41583854, complement)

### Sheet: raw
SX Table. List of genes within the candidate region (chromosome28:X-X bp, CanFam4).					UU_Cfam_GSD_1.0
Official gene symbol	Official gene full name/gene description	Chromosome code in CanFam4 (position, strand)	NCBI? gene ID	gene type
CALY	calcyon neuron specific vesicular protein	NC_049249.1 (41429783..41436736, complement)	491697	protein coding
LOC106557993	uncharacterized LOC106557993	NC_049249.1 (41436817..41438672)	106557993	ncRNA
PRAP1	proline rich acidic protein 1	NC_049249.1 (41439226..41442900)	608254	protein coding
FUOM	fucose mutarotase	NC_049249.1 (41444691..41448263, complement)	491696	protein coding
ECHS1	enoyl-CoA hydratase, short chain 1	NC_049249.1 (41451431..41459252, complement)	480798	protein coding
PAOX	polyamine oxidase	NC_049249.1 (41468552..41477690)	480798	protein coding
MTG1	mitochondrial ribosome associated GTPase 1	NC_049249.1 (41480536..41494562)	607676	protein coding
SPRN	shadow of prion protein	NC_049249.1 (41496706..41497149, complement)	100855950	protein coding
OR6AE1	olfactory receptor family 6 subfamily AE member 1	NC_049249.1 (41502815..41503750, complement)	100856146	protein coding
