## Supplementary material for "A missense variant in *PAOX* in American Staffordshire Terriers with juvenile-onset polyneuropathy": S3 Table

### Sheet: S3 Table
S3 Table. Raw mass spectrometry data with log2 fold change between affected and control nerves.
Accession	Description	Area MS1	Area MS2	RatioArea	Area MS1 imputed	Area MS2 imputed	log2_FC_MS2_vs_MS1	# in Fig 5	Status
XP_005628024.1	serum albumin isoform X1 [Canis lupus familiaris]	21700	NA	NA	21700	41	-9.04786	1	downregulated in affected nerves
XP_005615353.1	myelin basic protein isoform X1 [Canis lupus familiaris]	15500	NA	NA	15500	41	-8.56243	2	downregulated in affected nerves
XP_536747.2	3-hydroxyisobutyrate dehydrogenase, mitochondrial [Canis lupus familiaris]	6320	NA	NA	6320	41	-7.26816	3	downregulated in affected nerves
XP_005636065.1	neurofilament heavy polypeptide isoform X3 [Canis lupus familiaris]	6280	NA	NA	6280	41	-7.259	4	downregulated in affected nerves
XP_543761.2	heterogeneous nuclear ribonucleoprotein A3 isoform X1 [Canis lupus familiaris]	5270	NA	NA	5270	41	-7.00604	5	downregulated in affected nerves
XP_022275969.1	40S ribosomal protein S2 isoform X1 [Canis lupus familiaris]	4390	NA	NA	4390	41	-6.74245	6	downregulated in affected nerves
XP_543237.2	neurofilament medium polypeptide [Canis lupus familiaris]	4150	NA	NA	4150	41	-6.66134	7	downregulated in affected nerves
XP_856151.2	tubulin beta-2B chain [Canis lupus familiaris]	3840	NA	NA	3840	41	-6.54934	8	downregulated in affected nerves
XP_022271203.1	40S ribosomal protein S4, X isoform isoform X1 [Canis lupus familiaris]	3170	NA	NA	3170	41	-6.27272	9	downregulated in affected nerves
XP_541615.4	periaxin [Canis lupus familiaris]	390000	5150	75.7282	390000	5150	-6.24276	10	downregulated in affected nerves
XP_003639324.1	caveolae-associated protein 1 [Canis lupus familiaris]	3090	NA	NA	3090	41	-6.23584	11	downregulated in affected nerves
XP_547303.1	N(G),N(G)-dimethylarginine dimethylaminohydrolase 1 isoform X1 [Canis lupus familiaris]	44600	649	68.7211	44600	649	-6.10268	12	downregulated in affected nerves
XP_022283362.1	decorin isoform X1 [Canis lupus familiaris]	2520	NA	NA	2520	41	-5.94166	13	downregulated in affected nerves
XP_013977038.1	monoglyceride lipase isoform X3 [Canis lupus familiaris]	31900	550	58	31900	550	-5.85798	14	downregulated in affected nerves
XP_022271020.1	cell adhesion molecule 3 isoform X1 [Canis lupus familiaris]	2210	NA	NA	2210	41	-5.75228	15	downregulated in affected nerves
XP_543871.2	nuclear receptor-interacting protein 2 [Canis lupus familiaris]	2080	NA	NA	2080	41	-5.66482	16	downregulated in affected nerves
XP_003434049.2	collagen alpha-1(VI) chain [Canis lupus familiaris]	89900	1850	48.5946	89900	1850	-5.60272	17	downregulated in affected nerves
XP_536861.2	guanine nucleotide-binding protein G(I)/G(S)/G(T) subunit beta-2 [Canis lupus familiaris]	1930	NA	NA	1930	41	-5.55683	18	downregulated in affected nerves
XP_022282568.1	plectin isoform X21 [Canis lupus familiaris]	1820	NA	NA	1820	41	-5.47217	19	downregulated in affected nerves
NP_001096685.1	collagen alpha-3(VI) chain precursor [Canis lupus familiaris]	26300	627	41.9458	26300	627	-5.39045	20	downregulated in affected nerves
XP_532060.4	tubulin beta chain [Canis lupus familiaris]	1530	NA	NA	1530	41	-5.22176	21	downregulated in affected nerves
XP_003639283.1	mitochondrial dicarboxylate carrier isoform X2 [Canis lupus familiaris]	1470	NA	NA	1470	41	-5.16405	22	downregulated in affected nerves
NP_001239156.1	60S ribosomal protein L7 [Canis lupus familiaris]	9600	268	35.8209	9600	268	-5.16273	23	downregulated in affected nerves
XP_539648.4	putative hydroxypyruvate isomerase isoform X1 [Canis lupus familiaris]	1430	NA	NA	1430	41	-5.12425	24	downregulated in affected nerves
XP_542485.4	NADH-cytochrome b5 reductase 2 isoform X1 [Canis lupus familiaris]	48400	1490	32.4832	48400	1490	-5.02162	25	downregulated in affected nerves
XP_545771.1	myelin protein P0 [Canis lupus familiaris]	8350000	282000	29.6099	8350000	282000	-4.88801	26	downregulated in affected nerves
XP_853387.1	electron transfer flavoprotein subunit alpha, mitochondrial [Canis lupus familiaris]	7440	254	29.2913	7440	254	-4.8724	27	downregulated in affected nerves
XP_005623060.1	ankyrin repeat domain-containing protein 29 isoform X1 [Canis lupus familiaris]	1200	NA	NA	1200	41	-4.87127	28	downregulated in affected nerves
XP_003639928.1	neurofilament light polypeptide [Canis lupus familiaris]	15000	571	26.2697	15000	571	-4.71533	29	downregulated in affected nerves
XP_545678.2	prolargin [Canis lupus familiaris]	4170	161	25.9006	4170	161	-4.69491	30	downregulated in affected nerves
NP_001301019.1	tubulin alpha-1A chain [Canis lupus familiaris]	1060	NA	NA	1060	41	-4.6923	31	downregulated in affected nerves
XP_852154.1	alpha-soluble NSF attachment protein isoform X1 [Canis lupus familiaris]	6190	244	25.3689	6190	244	-4.66499	32	downregulated in affected nerves
XP_544144.2	myelin P2 protein [Canis lupus familiaris]	28600	1130	25.3097	28600	1130	-4.66162	33	downregulated in affected nerves
XP_005620948.1	calretinin, partial [Canis lupus familiaris]	21100	859	24.5634	21100	859	-4.61844	34	downregulated in affected nerves
XP_862258.2	alpha-crystallin B chain [Canis lupus familiaris]	5920	261	22.682	5920	261	-4.50348	35	downregulated in affected nerves
XP_853617.3	NAD(P)H dehydrogenase [quinone] 1 [Canis lupus familiaris]	34200	1580	21.6456	34200	1580	-4.436	36	downregulated in affected nerves
XP_535269.4	microtubule-associated protein 1B isoform X1 [Canis lupus familiaris]	831	NA	NA	831	41	-4.34115	37	downregulated in affected nerves
XP_022261237.1	CD81 antigen [Canis lupus familiaris]	814	NA	NA	814	41	-4.31133	38	downregulated in affected nerves
XP_022273335.1	annexin A8 [Canis lupus familiaris]	572	NA	NA	572	41	-3.80232	39	downregulated in affected nerves
XP_859767.1	vesicle-associated membrane protein-associated protein A isoform X4 [Canis lupus familiaris]	2160	159	13.5849	2160	159	-3.76393	40	downregulated in affected nerves
XP_005617939.2	F-actin-capping protein subunit beta isoform X2 [Canis lupus familiaris]	549	NA	NA	549	41	-3.74311	41	downregulated in affected nerves
XP_022277223.1	proteasome subunit alpha type-7-like isoform X2 [Canis lupus familiaris]	517	NA	NA	517	41	-3.65647	42	downregulated in affected nerves
NP_001239345.1	aldose reductase [Canis lupus familiaris]	5990	563	10.6394	5990	563	-3.41135	43	downregulated in affected nerves
XP_536607.1	mitochondrial 2-oxoglutarate/malate carrier protein isoform X1 [Canis lupus familiaris]	43600	4180	10.4306	43600	4180	-3.38275	44	downregulated in affected nerves
XP_013970911.1	haloacid dehalogenase-like hydrolase domain-containing protein 2 isoform X1 [Canis lupus familiaris]	8710	877	9.93158	8710	877	-3.31202	45	downregulated in affected nerves
XP_536696.2	phospholipid phosphatase 3 isoform X1 [Canis lupus familiaris]	336	NA	NA	336	41	-3.03477	46	downregulated in affected nerves
XP_539969.1	pyridoxal phosphate homeostasis protein isoform X2 [Canis lupus familiaris]	3040	440	6.90909	3040	440	-2.7885	47	downregulated in affected nerves
XP_850441.2	tricarboxylate transport protein, mitochondrial [Canis lupus familiaris]	31500	4620	6.81818	31500	4620	-2.76939	48	downregulated in affected nerves
XP_852675.1	carbonyl reductase [NADPH] 1 [Canis lupus familiaris]	21000	3130	6.70927	21000	3130	-2.74615	49	downregulated in affected nerves
XP_022280742.1	gelsolin [Canis lupus familiaris]	272	NA	NA	272	41	-2.72991	50	downregulated in affected nerves
NP_001138642.1	carbonic anhydrase 2 [Canis lupus familiaris]	2300	356	6.46067	2300	356	-2.69168	51	downregulated in affected nerves
NP_001041549.1	NADH-cytochrome b5 reductase 3 [Canis lupus familiaris]	11900	1930	6.1658	11900	1930	-2.62429	52	downregulated in affected nerves
XP_013969183.1	adenylate kinase 4, mitochondrial [Canis lupus familiaris]	6710	1170	5.73504	6710	1170	-2.5198	53	downregulated in affected nerves
XP_537661.2	pyridoxine-5'-phosphate oxidase isoform X1 [Canis lupus familiaris]	4530	813	5.57196	4530	813	-2.47818	54	downregulated in affected nerves
XP_538200.1	B-cell receptor-associated protein 31 [Canis lupus familiaris]	10000	1880	5.31915	10000	1880	-2.4112	55	downregulated in affected nerves
XP_005629809.1	cyclin-dependent-like kinase 5 [Canis lupus familiaris]	7540	1450	5.2	7540	1450	-2.37851	56	downregulated in affected nerves
XP_022266958.1	heterogeneous nuclear ribonucleoprotein A1 [Canis lupus familiaris]	3520	683	5.15373	3520	683	-2.36562	57	downregulated in affected nerves
XP_544970.3	estradiol 17-beta-dehydrogenase 11 [Canis lupus familiaris]	14700	2980	4.93289	14700	2980	-2.30243
XP_022263149.1	ras suppressor protein 1 isoform X4 [Canis lupus familiaris]	28900	6000	4.81667	28900	6000	-2.26804
BAG82675.1	erythrocyte band 7 integral membrane protein stomatin [Canis lupus familiaris]	82100	17200	4.77326	82100	17200	-2.25497
XP_022264091.1	40S ribosomal protein SA isoform X1 [Canis lupus familiaris]	6840	1460	4.68493	6840	1460	-2.22803
BAA06190.1	phenol sulfotransferase [Canis lupus familiaris]	7850	1740	4.51149	7850	1740	-2.17361
XP_013964157.1	COP9 signalosome complex subunit 7a isoform X4 [Canis lupus familiaris]	4400	981	4.48522	4400	981	-2.16518
XP_022266304.1	immunoglobulin lambda-1 light chain isoform X38 [Canis lupus familiaris]	19400	4530	4.28256	19400	4530	-2.09847
XP_546031.1	metallo-beta-lactamase domain-containing protein 2 [Canis lupus familiaris]	5720	1380	4.14493	5720	1380	-2.05135
XP_003638949.1	hydroxymethylglutaryl-CoA lyase, mitochondrial isoform X1 [Canis lupus familiaris]	10200	2580	3.95349	10200	2580	-1.98313
NP_001274058.1	thy-1 membrane glycoprotein precursor [Canis lupus familiaris]	48300	12300	3.92683	48300	12300	-1.97336
BAR79439.1	annexin A5 [Canis lupus familiaris]	38300	10600	3.61321	38300	10600	-1.85328
XP_005622214.1	NAD(P)H:quinone oxidoreductase type 3, polypeptide A2 isoform X1 [Canis lupus familiaris]	17700	4950	3.57576	17700	4950	-1.83825
XP_537759.2	glyoxalase domain-containing protein 4 isoform X1 [Canis lupus familiaris]	15200	4480	3.39286	15200	4480	-1.7625
XP_022266943.1	poly(rC)-binding protein 2 isoform X8 [Canis lupus familiaris]	9730	2880	3.37847	9730	2880	-1.75637
XP_854358.1	14-3-3 protein epsilon isoform X2 [Canis lupus familiaris]	295000	96800	3.04752	295000	96800	-1.60764
XP_544610.3	thrombospondin-1 [Canis lupus familiaris]	6980	2320	3.00862	6980	2320	-1.5891
NP_001138643.1	carbonic anhydrase 1 [Canis lupus familiaris]	5560	1950	2.85128	5560	1950	-1.51161
XP_532351.2	cytochrome c1, heme protein, mitochondrial [Canis lupus familiaris]	7520	2680	2.80597	7520	2680	-1.4885
XP_543346.2	serine/threonine-protein phosphatase PGAM5, mitochondrial isoform X1 [Canis lupus familiaris]	115	NA	NA	115	41	-1.48794
E2RDZ6.1|SIR5_CANLF	RecName: Full=NAD-dependent protein deacylase sirtuin-5, mitochondrial; AltName: Full=Regulatory protein SIR2 homolog 5; AltName: Full=SIR2-like protein 5; Flags: Precursor	6920	2470	2.80162	6920	2470	-1.48626
XP_860038.2	phosphoglycerate mutase 1 [Canis lupus familiaris]	332000	129000	2.57364	332000	129000	-1.36381
XP_013976304.1	ras-related protein Ral-A [Canis lupus familiaris]	4920	1970	2.49746	4920	1970	-1.32046
XP_848504.1	very-long-chain 3-oxoacyl-CoA reductase [Canis lupus familiaris]	22100	9220	2.39696	22100	9220	-1.26121
XP_005634507.1	signal recognition particle receptor subunit beta [Canis lupus familiaris]	2030	859	2.36321	2030	859	-1.24075
NP_001003142.2	glyceraldehyde-3-phosphate dehydrogenase [Canis lupus familiaris]	3790	1690	2.2426	3790	1690	-1.16517
XP_022278108.1	mimecan isoform X1 [Canis lupus familiaris]	21500	9660	2.22567	21500	9660	-1.15424
XP_003432953.1	tropomyosin alpha-4 chain isoform X3 [Canis lupus familiaris]	6870	3150	2.18095	6870	3150	-1.12496
NP_001273952.1	vimentin [Canis lupus familiaris]	24300	11700	2.07692	24300	11700	-1.05445
NP_001003063.1	serine/threonine-protein phosphatase 2A catalytic subunit alpha isoform [Canis lupus familiaris]	1340	650	2.06154	1340	650	-1.04372
XP_005615683.1	ethylmalonyl-CoA decarboxylase isoform X1 [Canis lupus familiaris]	15800	7830	2.01788	15800	7830	-1.01284
XP_854687.1	protein NipSnap homolog 1 [Canis lupus familiaris]	3620	1820	1.98901	3620	1820	-0.992051
XP_538537.1	poly(rC)-binding protein 1 [Canis lupus familiaris]	19300	9810	1.96738	19300	9810	-0.976276
XP_022281556.1	N(G),N(G)-dimethylarginine dimethylaminohydrolase 2 [Canis lupus familiaris]	79400	40400	1.96535	79400	40400	-0.974784
XP_866308.3	four and a half LIM domains protein 1 isoform X3 [Canis lupus familiaris]	18100	9490	1.90727	18100	9490	-0.93151
XP_537013.2	hydroxyacylglutathione hydrolase, mitochondrial isoform X1 [Canis lupus familiaris]	8230	4430	1.85779	8230	4430	-0.893586
XP_005633938.1	S-formylglutathione hydrolase [Canis lupus familiaris]	9960	5520	1.80435	9960	5520	-0.851477
XP_022259505.1	bisphosphoglycerate mutase [Canis lupus familiaris]	3530	1960	1.80102	3530	1960	-0.848815
XP_005639451.1	omega-amidase NIT2 [Canis lupus familiaris]	17900	10000	1.79	17900	10000	-0.83996
NP_001239146.1	succinate dehydrogenase [ubiquinone] iron-sulfur subunit, mitochondrial [Canis lupus familiaris]	34500	19500	1.76923	34500	19500	-0.823122
XP_540778.2	toll-interacting protein isoform X1 [Canis lupus familiaris]	3320	1900	1.74737	3320	1900	-0.805184
XP_534466.2	vesicle-associated membrane protein-associated protein B/C isoform X3 [Canis lupus familiaris]	17600	10300	1.70874	17600	10300	-0.772931
XP_533603.2	electron transfer flavoprotein subunit beta isoform X1 [Canis lupus familiaris]	20000	12000	1.66667	20000	12000	-0.736966
XP_022272071.1	ubiquitin carboxyl-terminal hydrolase isozyme L1 [Canis lupus familiaris]	2100	1290	1.62791	2100	1290	-0.703018
XP_013973265.1	S-methyl-5'-thioadenosine phosphorylase isoform X1 [Canis lupus familiaris]	20000	12500	1.6	20000	12500	-0.678072
NP_001103649.1	prohibitin [Canis lupus familiaris]	53000	33200	1.59639	53000	33200	-0.674809
XP_022282660.1	glucosamine-6-phosphate isomerase 2 isoform X1 [Canis lupus familiaris]	13100	8460	1.54846	13100	8460	-0.630837
XP_005622144.1	enoyl-CoA delta isomerase 1, mitochondrial [Canis lupus familiaris]	7850	5200	1.50962	7850	5200	-0.594181
XP_534268.4	serotransferrin [Canis lupus familiaris]	4640	3080	1.50649	4640	3080	-0.591194
XP_022275295.1	14-3-3 protein gamma [Canis lupus familiaris]	41900	27900	1.50179	41900	27900	-0.586685
XP_533185.2	NADH dehydrogenase [ubiquinone] iron-sulfur protein 3, mitochondrial [Canis lupus familiaris]	30400	20800	1.46154	30400	20800	-0.547488
XP_849944.1	malate dehydrogenase, mitochondrial [Canis lupus familiaris]	4430	3050	1.45246	4430	3050	-0.538497
pdb|3PEL|B	Chain B, Hemoglobin Subunit Beta	10500	7380	1.42276	10500	7380	-0.508697
XP_005615910.1	osteoclast-stimulating factor 1 [Canis lupus familiaris]	2030	1430	1.41958	2030	1430	-0.505465
XP_851742.1	voltage-dependent anion-selective channel protein 2 [Canis lupus familiaris]	66100	46800	1.41239	66100	46800	-0.498142
XP_537183.1	calcyclin-binding protein isoform X1 [Canis lupus familiaris]	4420	3210	1.37695	4420	3210	-0.461473
Q3YIX4.1|PEBP1_CANLF	RecName: Full=Phosphatidylethanolamine-binding protein 1; Short=PEBP-1; AltName: Full=HCNPpp; AltName: Full=Raf kinase inhibitor protein; Short=RKIP; Contains: RecName: Full=Hippocampal cholinergic neurostimulating peptide; Short=HCNP	2390	1740	1.37356	2390	1740	-0.457923
NP_001239093.1	L-lactate dehydrogenase B chain [Canis lupus familiaris]	3240	2370	1.36709	3240	2370	-0.451107
XP_532844.2	ADP/ATP translocase 1 [Canis lupus familiaris]	57500	42100	1.3658	57500	42100	-0.449742
NP_001003295.2	heat shock protein beta-1 [Canis lupus familiaris]	5.00E+05	367000	1.3624	5.00E+05	367000	-0.446148
XP_013973193.1	voltage-dependent anion-selective channel protein 1 [Canis lupus familiaris]	5110	3800	1.34474	5110	3800	-0.427324
XP_849933.1	rho GDP-dissociation inhibitor 1 [Canis lupus familiaris]	405000	303000	1.33663	405000	303000	-0.418604
XP_005624284.1	GTP:AMP phosphotransferase AK3, mitochondrial [Canis lupus familiaris]	1890	1440	1.3125	1890	1440	-0.392317
NP_001239067.1	chloride intracellular channel protein 1 [Canis lupus familiaris]	58300	45300	1.28698	58300	45300	-0.363985
XP_022267218.1	microfibrillar-associated protein 5 isoform X2 [Canis lupus familiaris]	6250	4920	1.27033	6250	4920	-0.345198
NP_001239096.1	glutathione S-transferase pi 1 [Canis lupus familiaris]	2990	2440	1.22541	2990	2440	-0.293264
XP_022281421.1	elongation factor 1-alpha 1 isoform X1 [Canis lupus familiaris]	6320	5190	1.21773	6320	5190	-0.28419
XP_533549.2	methylglutaconyl-CoA hydratase, mitochondrial isoform X1 [Canis lupus familiaris]	8140	6840	1.19006	8140	6840	-0.251032
XP_536229.2	dihydropteridine reductase [Canis lupus familiaris]	42900	36500	1.17534	42900	36500	-0.233081
XP_852754.1	14-3-3 protein beta/alpha [Canis lupus familiaris]	82600	71700	1.15202	82600	71700	-0.204169
XP_022269774.1	adiponectin isoform X2 [Canis lupus familiaris]	90400	78800	1.14721	90400	78800	-0.198127
XP_005616589.1	platelet-activating factor acetylhydrolase IB subunit gamma isoform X1 [Canis lupus familiaris]	40500	35700	1.13445	40500	35700	-0.181998
XP_005638100.1	somatomedin-B and thrombospondin type-1 domain-containing protein [Canis lupus familiaris]	10600	9560	1.10879	10600	9560	-0.148982
XP_537945.4	enoyl-CoA hydratase, mitochondrial [Canis lupus familiaris]	13700	12500	1.096	13700	12500	-0.132248
AAQ83910.1	epithelial keratin 1 [Canis lupus familiaris]	37100	34400	1.07849	37100	34400	-0.109011
XP_537290.1	transthyretin [Canis lupus familiaris]	2960	2750	1.07636	2960	2750	-0.106166
Q6EIZ0.1|K1C10_CANLF	RecName: Full=Keratin, type I cytoskeletal 10; AltName: Full=Cytokeratin-10; Short=CK-10; AltName: Full=Epithelial keratin-10; AltName: Full=Keratin-10; Short=K10	18600	18200	1.02198	18600	18200	-0.0313642
XP_532871.1	14-3-3 protein theta [Canis lupus familiaris]	52600	51700	1.01741	52600	51700	-0.0248985
NP_001300706.1	40S ribosomal protein S3 [Canis lupus familiaris]	35300	34800	1.01437	35300	34800	-0.0205809
XP_022283369.1	peroxiredoxin-1 isoform X1 [Canis lupus familiaris]	NA	NA	NA	41	41	0
NP_001240670.1	keratin 14 [Canis lupus familiaris]	NA	NA	NA	41	41	0
XP_548099.3	keratin, type I cytoskeletal 42 [Canis lupus familiaris]	NA	NA	NA	41	41	0
XP_005639098.1	serine/threonine-protein phosphatase 2B catalytic subunit alpha isoform isoform X1 [Canis lupus familiaris]	NA	NA	NA	41	41	0
AYM94145.1	immunoglobulin light chain IGL-6, partial [Canis lupus familiaris]	NA	NA	NA	41	41	0
XP_538051.2	3-hydroxyacyl-CoA dehydrogenase type-2 [Canis lupus familiaris]	NA	NA	NA	41	41	0
XP_534665.2	26S proteasome non-ATPase regulatory subunit 9 [Canis lupus familiaris]	4590	4600	0.997826	4590	4600	0.00313971
XP_005631288.1	mitochondrial carrier homolog 2 isoform X1 [Canis lupus familiaris]	2250	2270	0.991189	2250	2270	0.0127673
XP_543863.3	fructose-2,6-bisphosphatase TIGAR isoform X1 [Canis lupus familiaris]	2820	2860	0.986014	2820	2860	0.02032
XP_013965764.1	apolipoprotein D [Canis lupus familiaris]	1640000	1670000	0.982036	1640000	1670000	0.0261523
AAR20323.1	soluble catechol O-methyltransferase [Canis lupus familiaris]	14300	15100	0.94702	14300	15100	0.0785334
XP_532617.2	purine nucleoside phosphorylase [Canis lupus familiaris]	183000	196000	0.933673	183000	196000	0.09901
XP_003433473.2	14-3-3 protein eta [Canis lupus familiaris]	34300	37100	0.924528	34300	37100	0.113211
XP_849044.1	14-3-3 protein zeta/delta [Canis lupus familiaris]	218000	240000	0.908333	218000	240000	0.138706
XP_005633752.2	proteasome subunit alpha type-1 [Canis lupus familiaris]	10300	11500	0.895652	10300	11500	0.15899
XP_531627.2	ras-related protein Rab-5B [Canis lupus familiaris]	7260	8250	0.88	7260	8250	0.184425
XP_022281488.1	complement C4-A [Canis lupus familiaris]	41700	48700	0.856263	41700	48700	0.223874
XP_013978278.1	L-lactate dehydrogenase A chain isoform X2 [Canis lupus familiaris]	12700	15000	0.846667	12700	15000	0.240134
XP_538807.3	protein AMBP [Canis lupus familiaris]	3870	4680	0.826923	3870	4680	0.274175
NP_001003236.1	guanine nucleotide-binding protein G(I)/G(S)/G(T) subunit beta-1 [Canis lupus familiaris]	304	370	0.821622	304	370	0.283454
XP_544873.3	carbonyl reductase [NADPH] 3 [Canis lupus familiaris]	1760	2200	0.8	1760	2200	0.321928
pdb|1QG4|B	Chain B, Protein (ran)	23400	29600	0.790541	23400	29600	0.339089
XP_532718.3	phosphoglycerate mutase 2 [Canis lupus familiaris]	300	414	0.724638	300	414	0.464668
Q6TEQ7.1|ANXA2_CANLF	RecName: Full=Annexin A2; AltName: Full=Annexin-2	34700	47900	0.724426	34700	47900	0.46509
XP_013976614.1	methylthioribulose-1-phosphate dehydratase [Canis lupus familiaris]	503	729	0.689986	503	729	0.53536
XP_537190.4	peroxiredoxin-6 [Canis lupus familiaris]	113000	165000	0.684848	113000	165000	0.546143
XP_540234.2	sepiapterin reductase [Canis lupus familiaris]	3470	5080	0.683071	3470	5080	0.549893
NP_001138644.1	carbonic anhydrase 3 [Canis lupus familiaris]	16400	25100	0.653386	16400	25100	0.613992
XP_022276153.1	calponin-3 isoform X1 [Canis lupus familiaris]	2630	4080	0.644608	2630	4080	0.633506
XP_852582.2	6-phosphogluconolactonase [Canis lupus familiaris]	25800	40300	0.640199	25800	40300	0.643409
XP_013971703.1	L-xylulose reductase [Canis lupus familiaris]	2170	3450	0.628986	2170	3450	0.668901
XP_544493.2	chloride intracellular channel protein 4 [Canis lupus familiaris]	18500	29500	0.627119	18500	29500	0.67319
XP_851701.1	ADP/ATP translocase 2 [Canis lupus familiaris]	11800	18900	0.624339	11800	18900	0.679599
O18840.3|ACTB_CANLF	RecName: Full=Actin, cytoplasmic 1; AltName: Full=Beta-actin; Contains: RecName: Full=Actin, cytoplasmic 1, N-terminally processed	7380	12300	0.6	7380	12300	0.736966
XP_867483.1	filamin-A [Canis lupus familiaris]	1790	2990	0.598662	1790	2990	0.740186
NP_001238895.1	voltage-dependent anion-selective channel protein 3 isoform 2 [Canis lupus familiaris]	420	710	0.591549	420	710	0.75743
XP_005628336.1	vitamin D-binding protein [Canis lupus familiaris]	804	1360	0.591176	804	1360	0.758339
XP_537038.2	glutathione S-transferase Mu 1 isoform X1 [Canis lupus familiaris]	8900	15400	0.577922	8900	15400	0.791053
XP_850996.1	haptoglobin-like [Canis lupus familiaris]	21300	37200	0.572581	21300	37200	0.804449
XP_533678.2	galectin-4 isoform X3 [Canis lupus familiaris]	724	1280	0.565625	724	1280	0.822082
XP_537380.1	proteasome activator complex subunit 1 [Canis lupus familiaris]	4140	7400	0.559459	4140	7400	0.837895
XP_535007.2	glutathione S-transferase omega-1 [Canis lupus familiaris]	14300	26100	0.547893	14300	26100	0.868035
XP_849564.1	armadillo repeat-containing protein 10 [Canis lupus familiaris]	7690	14300	0.537762	7690	14300	0.89496
XP_005626337.1	receptor of activated protein C kinase 1 [Canis lupus familiaris]	25800	49000	0.526531	25800	49000	0.925411
AXQ04900.1	triose-phosphate isomerase [Canis lupus familiaris]	62400	122000	0.511475	62400	122000	0.967263
NP_001020792.1	cathepsin D precursor [Canis lupus familiaris]	141000	276000	0.51087	141000	276000	0.968973
XP_022266506.1	endoplasmic reticulum resident protein 29 [Canis lupus familiaris]	14900	29300	0.508532	14900	29300	0.975588
XP_005621129.1	gap junction gamma-3 protein [Canis lupus familiaris]	1070	2120	0.504717	1070	2120	0.986453
XP_533681.1	26S proteasome non-ATPase regulatory subunit 8 [Canis lupus familiaris]	2810	5780	0.486159	2810	5780	1.0405
XP_852850.1	very-long-chain enoyl-CoA reductase [Canis lupus familiaris]	1270	2630	0.48289	1270	2630	1.05023
XP_005623298.1	thiamine-triphosphatase isoform X1 [Canis lupus familiaris]	2580	5480	0.470803	2580	5480	1.0868
XP_537460.2	proteasome subunit alpha type-3 [Canis lupus familiaris]	8560	18300	0.46776	8560	18300	1.09616
XP_532129.3	lactoylglutathione lyase [Canis lupus familiaris]	6010	13000	0.462308	6010	13000	1.11307
XP_005617670.1	adenylate kinase 2, mitochondrial isoform X1 [Canis lupus familiaris]	9250	21500	0.430233	9250	21500	1.21681
XP_013968873.1	apolipoprotein A-I [Canis lupus familiaris]	37300	91200	0.408991	37300	91200	1.28986
XP_005616051.1	asporin [Canis lupus familiaris]	4780	13300	0.359398	4780	13300	1.47634
SOR70348.1	TPA: adiponectin A [Canis lupus familiaris]	384	1130	0.339823	384	1130	1.55714
XP_546568.2	complement component 1 Q subcomponent-binding protein, mitochondrial [Canis lupus familiaris]	3310	9910	0.334006	3310	9910	1.58205
XP_532660.2	phosphate carrier protein, mitochondrial isoform X2 [Canis lupus familiaris]	25900	80500	0.321739	25900	80500	1.63604
XP_536040.1	elongation factor 1-beta [Canis lupus familiaris]	7100	24100	0.294606	7100	24100	1.76314
XP_013965643.2	D-beta-hydroxybutyrate dehydrogenase, mitochondrial, partial [Canis lupus familiaris]	NA	141	0	41	141	1.782
XP_005628702.1	heterogeneous nuclear ribonucleoproteins A2/B1 isoform X1 [Canis lupus familiaris]	7020	26000	0.27	7020	26000	1.88897
XP_022271780.1	ADP/ATP translocase 3 [Canis lupus familiaris]	665	2580	0.257752	665	2580	1.95594
XP_853634.1	calpain small subunit 1 isoform X1 [Canis lupus familiaris]	6550	25700	0.254864	6550	25700	1.9722
XP_022268163.1	inositol monophosphatase 1 isoform X1 [Canis lupus familiaris]	2750	12500	0.22	2750	12500	2.18442
XP_005620965.1	protein NipSnap homolog 2 isoform X2 [Canis lupus familiaris]	1040	5040	0.206349	1040	5040	2.27684
XP_013974502.1	MICOS complex subunit MIC19 isoform X2 [Canis lupus familiaris]	1500	7390	0.202977	1500	7390	2.30061
XP_537037.1	glutathione S-transferase Mu 3 isoform X2 [Canis lupus familiaris]	NA	207	0	41	207	2.33593	37	upregulated in affected nerves
XP_853466.2	UPF0568 protein C14orf166 homolog isoform X1 [Canis lupus familiaris]	392	1990	0.196985	392	1990	2.34384	36	upregulated in affected nerves
XP_003432942.1	filamin-B isoform X1 [Canis lupus familiaris]	NA	215	0	41	215	2.39064	35	upregulated in affected nerves
XP_003639184.1	proteasome subunit alpha type-5 [Canis lupus familiaris]	1140	6100	0.186885	1140	6100	2.41978	34	upregulated in affected nerves
XP_013977853.1	complement factor D isoform X1 [Canis lupus familiaris]	274	1520	0.180263	274	1520	2.47182	33	upregulated in affected nerves
NP_001332964.1	keratin, type II cytoskeletal 5 [Canis lupus familiaris]	NA	264	0	41	264	2.68684	32	upregulated in affected nerves
XP_013962772.1	proteasome subunit alpha type-7 [Canis lupus familiaris]	2980	19200	0.155208	2980	19200	2.68772	31	upregulated in affected nerves
XP_013976488.1	neuroblast differentiation-associated protein AHNAK isoform X1 [Canis lupus familiaris]	200	1370	0.145985	200	1370	2.7761	30	upregulated in affected nerves
XP_005636621.1	immunoglobulin lambda-like polypeptide 5 [Canis lupus familiaris]	NA	303	0	41	303	2.88562	29	upregulated in affected nerves
CAA80471.1	Rab12 protein, partial [Canis lupus familiaris]	NA	328	0	41	328	3	28	upregulated in affected nerves
XP_022261840.1	histamine N-methyltransferase isoform X1 [Canis lupus familiaris]	82	737	0.111262	82	737	3.16797	27	upregulated in affected nerves
XP_852979.1	latexin [Canis lupus familiaris]	1590	14400	0.110417	1590	14400	3.17897	26	upregulated in affected nerves
NP_001003386.2	keratin, type II cytoskeletal 2 epidermal [Canis lupus familiaris]	NA	372	0	41	372	3.18161	25	upregulated in affected nerves
XP_022262838.1	complement C3 [Canis lupus familiaris]	435	4250	0.102353	435	4250	3.28838	24	upregulated in affected nerves
XP_005617380.1	glucosamine-6-phosphate isomerase 1 [Canis lupus familiaris]	NA	434	0	41	434	3.404	23	upregulated in affected nerves
XP_022260851.1	uridine phosphorylase 1 [Canis lupus familiaris]	NA	443	0	41	443	3.43361	22	upregulated in affected nerves
BAU68165.1	MHC class II antigen beta chain [Canis lupus familiaris]	NA	521	0	41	521	3.66759	21	upregulated in affected nerves
XP_022264089.1	ras-related protein Rab-5A isoform X1 [Canis lupus familiaris]	NA	676	0	41	676	4.04333	20	upregulated in affected nerves
XP_003640291.1	peroxiredoxin-4 isoform X2 [Canis lupus familiaris]	469	7810	0.0600512	469	7810	4.05766	19	upregulated in affected nerves
NP_001003261.1	ras-related protein Rab-5C [Canis lupus familiaris]	NA	705	0	41	705	4.10393	18	upregulated in affected nerves
NP_001182083.1	chloride intracellular channel protein 2 [Canis lupus familiaris]	NA	716	0	41	716	4.12626	17	upregulated in affected nerves
XP_534453.3	E3 ubiquitin-protein ligase RNF114 [Canis lupus familiaris]	NA	1060	0	41	1060	4.6923	16	upregulated in affected nerves
XP_022269685.1	F-actin-capping protein subunit beta isoform X5 [Canis lupus familiaris]	NA	1180	0	41	1180	4.84702	15	upregulated in affected nerves
XP_005631961.1	ras-related protein Ral-B [Canis lupus familiaris]	NA	1460	0	41	1460	5.1542	14	upregulated in affected nerves
CAB64867.1	albumin [Canis lupus familiaris]	NA	1680	0	41	1680	5.35669	13	upregulated in affected nerves
NP_001157926.1	glutathione peroxidase 3 precursor [Canis lupus familiaris]	NA	1750	0	41	1750	5.41559	12	upregulated in affected nerves
XP_852741.2	transgelin-2 [Canis lupus familiaris]	NA	2300	0	41	2300	5.80987	11	upregulated in affected nerves
XP_537382.2	proteasome activator complex subunit 2 [Canis lupus familiaris]	NA	2330	0	41	2330	5.82856	10	upregulated in affected nerves
ABY55573.1	immunoglobulin lambda light chain variable region, partial [Canis lupus familiaris]	NA	2610	0	41	2610	5.99228	9	upregulated in affected nerves
XP_536561.2	transgelin [Canis lupus familiaris]	150	11000	0.0136364	150	11000	6.1964	8	upregulated in affected nerves
XP_864168.1	LIM and SH3 domain protein 1 isoform X1 [Canis lupus familiaris]	NA	3360	0	41	3360	6.35669	7	upregulated in affected nerves
XP_003433793.1	complement C1q subcomponent subunit C [Canis lupus familiaris]	NA	5510	0	41	5510	7.07028	6	upregulated in affected nerves
XP_537412.2	proteasome subunit alpha type-6 isoform X1 [Canis lupus familiaris]	NA	5960	0	41	5960	7.18354	5	upregulated in affected nerves
NP_001274080.1	lamin [Canis lupus familiaris]	NA	11600	0	41	11600	8.14429	4	upregulated in affected nerves
XP_543793.1	rho GDP-dissociation inhibitor 2 [Canis lupus familiaris]	NA	11900	0	41	11900	8.18112	3	upregulated in affected nerves
XP_022270477.1	beta-hexosaminidase subunit beta [Canis lupus familiaris]	NA	13400	0	41	13400	8.35239	2	upregulated in affected nerves
CDF47287.1	C-reactive protein [Canis lupus familiaris]	NA	67500	0	41	67500	10.685	1	upregulated in affected nerves
